# Genome-wide disruption of DNA methylation by 5-aza-2’-deoxycytidine in a parasitoid wasp

**DOI:** 10.1101/437202

**Authors:** Nicola Cook, Darren J Parker, Frances Turner, Eran Tauber, Bart A Pannebakker, David M Shuker

**Author notes:** These authors contributed equally (Nicola Cook, Darren J Parker).

## Abstract

DNA methylation of cytosine residues across the genome influences how many genes and phenotypes are regulated. As such, understanding the role of DNA methylation and other epigenetic mechanisms has become very much a part of mapping genotype to phenotype, a major question in evolutionary biology. Ideally, we would like to manipulate DNA methylation patterns on a genome-wide scale, to elucidate the role of epigenetic modifications in phenotypic expression. Recently, the demethylating agent 5-aza-2’-deoxycytidine (5-aza-dC; commonly used in the epigenetic treatment of certain cancers), has been deployed to explore the epigenetic regulation of a number of traits of interest to evolutionary ecologists. Recently, we showed that treatment with 5-aza-dC shifted patterns of sex allocation as predicted by genomic conflict theory in the parasitoid wasp *Nasonia vitripennis*. This was the first (albeit indirect) experimental evidence for genomic conflict over sex allocation facilitated by DNA methylation. However, this work lacked confirmation of the effects of 5-aza-dC on DNA methylation, drawing commentary on the efficacy of 5-aza-dC in a novel system. Here, using whole-genome bisulphite sequencing, we demonstrate unequivocally that 5-aza-dC disrupts methylation across the *Nasonia vitripennis* genome. We show that disruption leads to both hypo- and hyper-methylation, may vary across tissues and time of sampling, and that the effects of 5-aza-dC are context- and sequence specific. We conclude that 5-aza-dC has the potential to be repurposed as a tool in evolutionary ecology for studying the role of DNA methylation.
