## Supplementary material for "Genome-wide disruption of DNA methylation by 5-aza-2’-deoxycytidine in a parasitoid wasp": Supp Table 1

## Number of reads and coverage per sample
Sample ID	5-aza-dC exposure	Harvest time	Tissue	Total read counts	No. loci	Mean CpG coverage
EG1	20% Sucrose for 24h	0h	Bodies	92151268	4150376	22.20311316
EG2	20% Sucrose for 24h	0h	Bodies	94522823	4150376	22.77452043
EG3	20% Sucrose for 24h	0h	Bodies	123489303	4150376	29.75376279
EG4	20% Sucrose for 24h	0h	Heads	74522289	4150376	17.95555126
EG5	20% Sucrose for 24h	0h	Heads	82405565	4150376	19.85496374
EG6	20% Sucrose for 24h	0h	Heads	103014929	4150376	24.82062565
EG7	20% Sucrose for 24h	24h	Bodies	89846316	4150376	21.64775336
EG8	20% Sucrose for 24h	24h	Bodies	96585166	4150376	23.27142553
EG9	20% Sucrose for 24h	24h	Bodies	127891001	4150376	30.81431682
EG10	20% Sucrose for 24h	24h	Heads	101924436	4150376	24.55788006
EG11	20% Sucrose for 24h	24h	Heads	117746199	4150376	28.37000768
EG12	20% Sucrose for 24h	24h	Heads	91049382	4150376	21.93762252
EG13	20% Sucrose for 24h	48h	Bodies	80807585	4150376	19.46994321
EG14	20% Sucrose for 24h	48h	Bodies	87078491	4150376	20.980868
EG15	20% Sucrose for 24h	48h	Bodies	80491710	4150376	19.39383564
EG16	20% Sucrose for 24h	48h	Heads	86452981	4150376	20.83015635
EG17	20% Sucrose for 24h	48h	Heads	80658546	4150376	19.43403345
EG18	20% Sucrose for 24h	48h	Heads	112772739	4150376	27.17169216
EG19	10µM 5'aza-dC for 24 h	0h	Bodies	112414776	4150376	27.08544382
EG20	10µM 5'aza-dC for 24 h	0h	Bodies	86104868	4150376	20.7462813
EG21	10µM 5'aza-dC for 24 h	0h	Bodies	196467733	4150376	47.33733353
EG22	10µM 5'aza-dC for 24 h	0h	Heads	32428657	4150376	7.813426302
EG23	10µM 5'aza-dC for 24 h	0h	Heads	200008536	4150376	48.19046178
EG24	10µM 5'aza-dC for 24 h	0h	Heads	90621444	4150376	21.83451427
EG25	10µM 5'aza-dC for 24 h	24h	Bodies	59507088	4150376	14.33775831
EG26	10µM 5'aza-dC for 24 h	24h	Bodies	47242442	4150376	11.38268966
EG27	10µM 5'aza-dC for 24 h	24h	Bodies	95206703	4150376	22.93929586
EG28	10µM 5'aza-dC for 24 h	24h	Heads	106012683	4150376	25.54291057
EG29	10µM 5'aza-dC for 24 h	24h	Heads	88217187	4150376	21.25522772
EG31	10µM 5'aza-dC for 24 h	48h	Bodies	153293243	4150376	36.93478446
EG32	10µM 5'aza-dC for 24 h	48h	Bodies	43415086	4150376	10.46051876
EG33	10µM 5'aza-dC for 24 h	48h	Bodies	70692586	4150376	17.03281486
EG34	10µM 5'aza-dC for 24 h	48h	Heads	17825668	4150376	4.294952554
EG35	10µM 5'aza-dC for 24 h	48h	Heads	129803499	4150376	31.27511797
EG37	10µM 5'aza-dC for 48 h	0h	Bodies	10955117	4150376	2.639548079
EG38	10µM 5'aza-dC for 48 h	0h	Bodies	44677107	4150376	10.76459265
EG39	10µM 5'aza-dC for 48 h	0h	Bodies	53378541	4150376	12.86113379
EG41	10µM 5'aza-dC for 48 h	0h	Heads	34090760	4150376	8.213896765
EG42	10µM 5'aza-dC for 48 h	0h	Heads	43449633	4150376	10.46884258
EG43	10µM 5'aza-dC for 48 h	24h	Bodies	69248360	4150376	16.68484012
EG44	10µM 5'aza-dC for 48 h	24h	Bodies	74660390	4150376	17.98882559
EG45	10µM 5'aza-dC for 48 h	24h	Bodies	78984302	4150376	19.03063771
EG46	10µM 5'aza-dC for 48 h	24h	Heads	42779403	4150376	10.30735601
EG47	10µM 5'aza-dC for 48 h	24h	Heads	45005477	4150376	10.84371079
EG48	10µM 5'aza-dC for 48 h	24h	Heads	51103010	4150376	12.31286274
EG49	10µM 5'aza-dC for 48 h	48h	Bodies	49066974	4150376	11.8222961
EG50	10µM 5'aza-dC for 48 h	48h	Bodies	75768302	4150376	18.25576815
EG51	10µM 5'aza-dC for 48 h	48h	Bodies	46252057	4150376	11.1440643
EG52	10µM 5'aza-dC for 48 h	48h	Heads	66603636	4150376	16.04761496
EG53	10µM 5'aza-dC for 48 h	48h	Heads	59437257	4150376	14.32093309
EG54	10µM 5'aza-dC for 48 h	48h	Heads	46473833	4150376	11.19749946
